# Cardiac Cell Type-Specific Gene Regulatory Programs and Disease Risk Association

**DOI:** 10.1101/2020.09.11.291724

**Authors:** James D. Hocker, Olivier B. Poirion, Fugui Zhu, Justin Buchanan, Kai Zhang, Joshua Chiou, Tsui-Min Wang, Xiaomeng Hou, Yang E. Li, Yanxiao Zhang, Elie N. Farah, Allen Wang, Andrew D. McCulloch, Kyle J. Gaulton, Bing Ren, Neil C. Chi, Sebastian Preissl

## Abstract

**Background:** *Cis*-regulatory elements such as enhancers and promoters are crucial for directing gene expression in the human heart. Dysregulation of these elements can result in many cardiovascular diseases that are major leading causes of morbidity and mortality worldwide. In addition, genetic variants associated with cardiovascular disease risk are enriched within *cis*-regulatory elements. However, the location and activity of these *cis*-regulatory elements in individual cardiac cell types remains to be fully defined.

**Methods:** We performed single nucleus ATAC-seq and single nucleus RNA-seq to define a comprehensive catalogue of candidate *cis*-regulatory elements (cCREs) and gene expression patterns for the distinct cell types comprising each chamber of four non-failing human hearts. We used this catalogue to computationally deconvolute dynamic enhancers in failing hearts and to assign cardiovascular disease risk variants to cCREs in individual cardiac cell types. Finally, we applied reporter assays, genome editing and electrophysiogical measurements in *in vitro* differentiated human cardiomyocytes to validate the molecular mechanisms of cardiovascular disease risk variants.

**Results:** We defined >287,000 candidate *cis*-regulatory elements (cCREs) in human hearts at single-cell resolution, which notably revealed gene regulatory programs controlling specific cell types in a cardiac region/structure-dependent manner and during heart failure. We further report enrichment of cardiovascular disease risk variants in cCREs of distinct cardiac cell types, including a strong enrichment of atrial fibrillation variants in cardiomyocyte cCREs, and reveal 38 candidate causal atrial fibrillation variants localized to cardiomyocyte cCREs. Two such risk variants residing within a cardiomyocyte-specific cCRE at the *KCNH2/HERG* locus resulted in reduced enhancer activity compared to the non-risk allele. Finally, we found that deletion of the cCRE containing these variants decreased *KCNH2* expression and prolonged action potential repolarization in an enhancer dosage-dependent manner.

**Conclusions:** This comprehensive atlas of human cardiac cCREs provides the foundation for not only illuminating cell type-specific gene regulatory programs controlling human hearts during health and disease, but also interpreting genetic risk loci for a wide spectrum of cardiovascular diseases.
