## Supplemental_Table_II for "Cardiac Cell Type-Specific Gene Regulatory Programs and Disease Risk Association"

### Sheet: snATAC_quality_control
Supplemental Table II: snATAC-seq dataset quality control data
snATAC dataset	Nuclei passing QC	Median duplication rate (per cell)	Median TSSe (per cell)	Median number of fragments (per cell)	Doublet rate (%)
Donor 1 Left Atrium	5783	0.341367	11.311	3932	1.1453
Donor 1 Left Ventricle	7211	0.346898	13.4362	4968	13.2876
Donor 1 Right Atrium	7684	0.283415	10.1695	2528.5	5.12409
Donor 1 Right Ventricle	8014	0.278351	11.7942	3345	5.67326
Donor 2 Left Atrium	3873	0.411705	10.2597	2094	2.41875
Donor 2 Left Ventricle	5503	0.413823	10.4377	2148	2.92821
Donor 2 Left Ventricle (replicate)	6060	0.345328	12.8916	4026.5	9.10454
Donor 2 Right Ventricle	6125	0.410646	11.336	2101	6.33124
Donor 3 Left Atrium	4776	0.478459	10.7945	2746.5	2.07095
Donor 3 Left Ventricle	6207	0.476348	11.5361	2996	7.79857
Donor 3 Right Atrium	3143	0.476956	8.99101	1814	6.51398
Donor 3 Right Ventricle	6099	0.478301	11.466	2463	4.92595
Donor 4 Left Ventricle	4775	0.594466	9.84848	1934	6.13328
Donor 4 Right Ventricle	4830	0.594334	9.83957	1922.5	11.1479

### Sheet: snATAC_cell_type_composition
Supplemental Table II: snATAC-seq dataset cell type composition (raw # nuclei per cluster by dataset)
snATAC dataset	Fibroblast	Ventricular cardiomyocyte	Atrial cardiomyocyte	Endothelial cell	Smooth muscle	Macrophage	Lymphocyte	Adipocyte	Nervous
Donor 1 Left Atrium	2321	7	1415	832	526	436	125	50	43
Donor 1 Left Ventricle	1834	2324	1	1391	853	647	22	3	122
Donor 1 Right Atrium	3458	24	2196	934	457	305	101	36	131
Donor 1 Right Ventricle	1432	4112	5	792	933	430	76	145	69
Donor 2 Left Atrium	1148	88	1334	262	469	321	86	53	69
Donor 2 Left Ventricle	1895	735	5	1046	1016	571	120	9	45
Donor 2 Left Ventricle (replicate)	1512	2090	2	1084	648	610	46	2	52
Donor 2 Right Ventricle	1632	2500	12	340	752	553	114	132	47
Donor 3 Left Atrium	1390	1	2269	194	344	327	69	116	41
Donor 3 Left Ventricle	893	4380	3	234	257	326	49	17	19
Donor 3 Right Atrium	919	23	1375	216	173	181	121	15	62
Donor 3 Right Ventricle	1338	3210	0	402	451	428	103	107	26
Donor 4 Left Ventricle	1717	1774	12	113	209	708	121	18	19
Donor 4 Right Ventricle	2219	1029	8	135	220	900	143	84	19
Total:	23708	22297	8637	7975	7308	6743	1296	787	764
