## Supplemental_Table_III for "Cardiac Cell Type-Specific Gene Regulatory Programs and Disease Risk Association"

### Sheet: snRNA_quality_control
Supplemental Table III: snRNA-seq dataset quality control data.
Dataset	Nuclei Passing QC	Median genes detected per nucleus	Median UMIs detected per nucleus	Total reads sequenced	Seuqencing saturation (%)
Donor 1 Left Atrium	9995	1079	1763	286632134	30
Donor 1 Left Ventricle	4943	1264	2111	178026526	42.9
Donor 1 Right Atrium	4024	1973.5	4467.5	137764642	24.3
Donor 1 Right Ventricle	4868	1264	2127.5	161814643	54.1
Donor 2 Left Atrium	5092	1398.5	2611	139736405	31.9
Donor 2 Left Ventricle	3152	1331.5	2292	124858948	53.4
Donor 2 Right Ventricle	3862	1448	2769	124927301	47

### Sheet: snRNA_cell_type_composition
Supplemental table III: snRNA-seq cluster composition (raw # nuclei) by dataset and cluster.
dataset	Fibroblast	Ventricluar cardiomyocyte	Atrial cardiomyocyte	Endothelial	Endocardial	Pericyte	Arterial smooth muscle	Myofibroblast	Macrophage	Lymphocyte	Adipocyte	Nervous
Donor 1 Left Atrium	4265	1	1408	1772	6	684	193	619	474	2	389	182
Donor 1 Left Ventricle	963	1702	0	1280	164	480	67	1	204	5	0	77
Donor 1 Right Atrium	1281	2	2196	228	153	63	23	4	62	1	0	11
Donor 1 Right Ventricle	1003	1929	0	937	1	462	54	2	196	235	48	1
Donor 2 Left Atrium	1411	0	1026	857	13	559	213	385	364	17	88	159
Donor 2 Left Ventricle	972	774	0	779	0	381	28	0	205	10	0	3
Donor 2 Right Ventricle	682	1836	0	397	190	333	91	1	248	52	0	32
total	10577	6244	4630	6250	527	2962	669	1012	1753	322	525	465

### Sheet: Integration_analysis
Supplemental table III: snATAC-seq and snRNA-seq integration analysis results.
		snATAC Cluster annotation (raw # nuclei)
		FB	aCM	vCM	END	SM	AD	SWC	MAC	LC
Seurat Integration predicted ID	FB	23474	93	158	404	366	739	105	1024	737
	aCM	0	8417	403	0	0	0	1	2	5
	vCM	8	114	21698	18	7	6	3	46	93
	END	57	9	10	7352	144	29	18	149	375
	EC	6	0	0	183	2	0	0	2	7
	PC	2	1	11	3	6127	2	2	44	33
	SM	2	1	2	0	482	0	0	3	3
	mFB	157	2	7	14	179	6	0	3	3
	AD	0	0	0	0	1	4	0	0	0
	SWC	2	0	8	1	0	1	634	0	10
	MAC	0	0	0	0	0	0	1	5470	28
	LC	0	0	0	0	0	0	0	0	2
	total	23708	8637	22297	7975	7308	787	764	6743	1296
		snATAC Cluster annotation (%)
		FB	aCM	vCM	END	SM	AD	SWC	MAC	LC
Seurat Integration predicted ID	FB	99.013	1.07676	0.708616	5.06583	5.00821	93.9009	13.7435	15.1861	56.8673
	aCM	0	97.4528	1.80742	0	0	0	0.13089	0.0296604	0.385802
	vCM	0.0337439	1.3199	97.3135	0.225705	0.0957854	0.762389	0.39267	0.682189	7.17593
	END	0.240425	0.104203	0.0448491	92.1881	1.97044	3.68488	2.35602	2.2097	28.9352
	EC	0.0253079	0	0	2.29467	0.0273673	0	0	0.0296604	0.540123
	PC	0.00843597	0.0115781	0.049334	0.0376176	83.8396	0.25413	0.26178	0.652529	2.5463
	SM	0.00843597	0.0115781	0.00896982	0	6.59551	0	0	0.0444906	0.231481
	mFB	0.662224	0.0231562	0.0313944	0.175549	2.44937	0.762389	0	0.0444906	0.231481
	AD	0	0	0	0	0.0136836	0.508259	0	0	0
	SWC	0.00843597	0	0.0358793	0.0125392	0	0.127065	82.9843	0	0.771605
	MAC	0	0	0	0	0	0	0.13089	81.1212	2.16049
	LC	0	0	0	0	0	0	0	0	0.154321
