## Supplemental_Table_XIX for "Cardiac Cell Type-Specific Gene Regulatory Programs and Disease Risk Association"

### Sheet: AF.variant.screen.results
Supplemental Table XIX: Fine mapped AF variant screen results. Fine mapped AF variants with PPA > 0.10 were intersected with peaks (candidate cis regulatory elements - cCREs) called on aggregated cardiomyocyte snATAC data. Genomic coordinates are in hg38. Highlighted cCRE-variant pair was selected for enhancer validation.
Fine-mapped atrial fibrillation variant				Cardiomyocyte cCRE				Element annotation from HOMER
chromosome	position	variant_rsID	PPA	chromosome	start	end	peak	Annotation	Detailed Annotation	Distance to TSS	Nearest PromoterID	Entrez ID	Nearest Unigene	Nearest Refseq	Nearest Ensembl	Gene Name	Gene Alias	Gene Description	Gene Type
chr1	170224684	rs72700114	1	chr1	170224361	170224960	Aggregate.cardiomyocyte_peak_10328	intron (NR_146891, intron 1 of 4)	MIRb|SINE|MIR	50282	NR_146891	105371609	Hs.508115	NR_146891		LINC01681	-	long intergenic non-protein coding RNA 1681	ncRNA
chr21	34746814	rs2834618	1	chr21	34746401	34746983	Aggregate.cardiomyocyte_peak_93597	intron (NR_038885, intron 1 of 2)	intron (NR_038885, intron 1 of 2)	867	NR_038885	100506385	Hs.120179	NR_038885	ENSG00000234380	LINC01426	lincRNA-uc002yug.2	long intergenic non-protein coding RNA 1426	ncRNA
chr15	80384583	rs12908004	0.99913	chr15	80384530	80384743	Aggregate.cardiomyocyte_peak_54125	Intergenic	Intergenic	-19745	NM_014862	9915	Hs.459070	NM_014862	ENSG00000172379	ARNT2	WEDAS|bHLHe1	aryl hydrocarbon receptor nuclear translocator 2	protein-coding
chr8	18056461	rs7508	0.980854	chr8	18056326	18056552	Aggregate.cardiomyocyte_peak_149458	3' UTR (NM_001363743, exon 14 of 14)	3' UTR (NM_001363743, exon 14 of 14)	26757	NM_001363743	427	Hs.527412	NM_004315	ENSG00000104763	ASAH1	AC|ACDase|ASAH|PHP|PHP32|SMAPME	N-acylsphingosine amidohydrolase 1	protein-coding
chr16	73019123	rs2359171	0.803948	chr16	73018863	73019392	Aggregate.cardiomyocyte_peak_59377	intron (NM_006885, intron 1 of 9)	intron (NM_006885, intron 1 of 9)	29000	NM_006885	463	Hs.598297	NM_006885	ENSG00000140836	ZFHX3	ATBF1|ATBT|ZNF927	zinc finger homeobox 3	protein-coding
chr6	18209878	rs34969716	0.751446	chr6	18209563	18210125	Aggregate.cardiomyocyte_peak_130602	intron (NM_001364614, intron 17 of 21)	intron (NM_001364614, intron 17 of 21)	54422	NM_153042	221656	Hs.709336	NM_153042	ENSG00000165097	KDM1B	AOF1|C6orf193|LSD2	lysine demethylase 1B	protein-coding
chr9	94951177	rs10821415	0.465464	chr9	94950243	94951586	Aggregate.cardiomyocyte_peak_160212	intron (NM_001193329, intron 6 of 15)	intron (NM_001193329, intron 6 of 15)	-5361	NR_147613	101928119	Hs.630906	NR_147613		LOC101928119	-	uncharacterized LOC101928119	ncRNA
chr11	128894675	rs76097649	0.423275	chr11	128894660	128895191	Aggregate.cardiomyocyte_peak_31897	intron (NM_000890, intron 1 of 2)	intron (NM_000890, intron 1 of 2)	3570	NM_000890	3762	Hs.444595	NM_000890	ENSG00000120457	KCNJ5	CIR|GIRK4|KATP1|KIR3.4|LQT13	potassium voltage-gated channel subfamily J member 5	protein-coding
chr7	14332384	rs55734480	0.404633	chr7	14332070	14332575	Aggregate.cardiomyocyte_peak_140346	intron (NM_001350717, intron 22 of 24)	MIR|SINE|MIR	-340898	NM_001163148	2115	Hs.22634	NM_004956	ENSG00000006468	ETV1	ER81	ETS variant 1	protein-coding
chr14	64214130	rs1152591	0.395907	chr14	64214011	64214281	Aggregate.cardiomyocyte_peak_47236	promoter-TSS (NM_182913)	promoter-TSS (NM_182913)	2	NM_182913	23224	Hs.745014	NM_015180	ENSG00000054654	SYNE2	EDMD5|KASH2|NUA|NUANCE|Nesp2|Nesprin-2|SYNE-2|TROPH	spectrin repeat containing nuclear envelope protein 2	protein-coding
chr6	36679512	rs3176326	0.376449	chr6	36678389	36679798	Aggregate.cardiomyocyte_peak_131804	promoter-TSS (NR_144384)	promoter-TSS (NR_144384)	380	NM_000389	1026	Hs.370771	NM_000389	ENSG00000124762	CDKN1A	CAP20|CDKN1|CIP1|MDA-6|P21|SDI1|WAF1|p21CIP1	cyclin dependent kinase inhibitor 1A	protein-coding
chr15	73374914	rs7172038	0.373212	chr15	73374531	73375308	Aggregate.cardiomyocyte_peak_53550	Intergenic	Intergenic	-5962	NM_005477	10021	Hs.86941	NM_005477	ENSG00000138622	HCN4	SSS2	hyperpolarization activated cyclic nucleotide gated potassium channel 4	protein-coding
chr11	128894676	rs75190942	0.338526	chr11	128894660	128895191	Aggregate.cardiomyocyte_peak_31897	intron (NM_000890, intron 1 of 2)	intron (NM_000890, intron 1 of 2)	3570	NM_000890	3762	Hs.444595	NM_000890	ENSG00000120457	KCNJ5	CIR|GIRK4|KATP1|KIR3.4|LQT13	potassium voltage-gated channel subfamily J member 5	protein-coding
chr1	203057086	rs10753933	0.325925	chr1	203056784	203057210	Aggregate.cardiomyocyte_peak_12396	intron (NM_001304331, intron 19 of 29)	intron (NM_001304331, intron 19 of 29)	-26798	NR_160550	114004358		NR_160550		MYOPARR	-	myogenin promoter associated myogenic regulatory antisense long non coding RNA	ncRNA
chr4	80243569	rs1458038	0.304176	chr4	80243315	80243883	Aggregate.cardiomyocyte_peak_113339	Intergenic	Intergenic	-22989	NM_033143	2250	Hs.37055	NM_004464	ENSG00000138675	FGF5	HBGF-5|Smag-82|TCMGLY	fibroblast growth factor 5	protein-coding
chr3	12800305	rs7650482	0.266193	chr3	12800220	12800425	Aggregate.cardiomyocyte_peak_97877	intron (NM_001162499, intron 1 of 14)	intron (NM_001162499, intron 1 of 14)	3643	NM_001162499	23066	Hs.343664	NM_012298	ENSG00000144712	CAND2	TIP120B|Tp120b	cullin associated and neddylation dissociated 2 (putative)	protein-coding
chr3	111835579	rs10804493	0.258375	chr3	111835448	111835711	Aggregate.cardiomyocyte_peak_103671	intron (NM_001185106, intron 4 of 4)	MLT1G1|LTR|ERVL-MaLR	-23600	NM_145753	90102	Hs.603252	NM_145753	ENSG00000144824	PHLDB2	LL5b|LL5beta	pleckstrin homology like domain family B member 2	protein-coding
chr2	86367364	rs72926475	0.256205	chr2	86366866	86367784	Aggregate.cardiomyocyte_peak_80154	Intergenic	MIR|SINE|MIR	-29242	NM_001164730	65055	Hs.368884	NM_022912	ENSG00000068615	REEP1	C2orf23|HMN5B|SPG31|Yip2a	receptor accessory protein 1	protein-coding
chr8	11642399	rs35620480	0.226892	chr8	11641605	11643106	Aggregate.cardiomyocyte_peak_149061	Intergenic	Intergenic	-34579	NM_001308094	2626	Hs.243987	NM_002052	ENSG00000136574	GATA4	ASD2|TACHD|TOF|VSD1	GATA binding protein 4	protein-coding
chr15	98727906	rs6598541	0.219145	chr15	98727522	98728015	Aggregate.cardiomyocyte_peak_55405	intron (NM_000875, intron 2 of 20)	intron (NM_000875, intron 2 of 20)	-56657	NR_039864	100616432		NR_039864	ENSG00000264480	MIR4714	-	microRNA 4714	ncRNA
chr2	174679054	rs35215597	0.202189	chr2	174678986	174679313	Aggregate.cardiomyocyte_peak_84614	intron (NM_001077269, intron 1 of 7)	MIRb|SINE|MIR	3749	NM_001077269	7456	Hs.128067	NM_003387	ENSG00000115935	WIPF1	PRPL-2|WAS2|WASPIP|WIP	WAS/WASL interacting protein family member 1	protein-coding
chr12	32827227	rs2045172	0.200706	chr12	32826853	32827520	Aggregate.cardiomyocyte_peak_34648	intron (NM_001005242, intron 6 of 12)	intron (NM_001005242, intron 6 of 12)	69659	NM_004572	5318	Hs.164384	NM_004572	ENSG00000057294	PKP2	ARVD9	plakophilin 2	protein-coding
chr12	26195496	rs113819537	0.193061	chr12	26195256	26196879	Aggregate.cardiomyocyte_peak_34110	intron (NM_005086, intron 1 of 2)	CpG	495	NM_005086	8082	Hs.183428	NM_005086	ENSG00000123096	SSPN	DAGA5|KRAG|NSPN|SPN1|SPN2	sarcospan	protein-coding
chr3	195080713	rs73206619	0.183427	chr3	195080457	195081239	Aggregate.cardiomyocyte_peak_109260	intron (NM_152531, intron 3 of 3)	intron (NM_152531, intron 3 of 3)	-13740	NR_104188	100874528	Hs.581659	NR_104188	ENSG00000233303	XXYLT1-AS1	-	XXYLT1 antisense RNA 1	ncRNA
chr2	200306468	rs10931898	0.182057	chr2	200306312	200307805	Aggregate.cardiomyocyte_peak_85933	intron (NM_001100423, intron 1 of 12)	CpG	366	NM_001100423	26010	Hs.120323	NM_015535	ENSG00000196141	SPATS2L	DNAPTP6|SGNP	spermatogenesis associated serine rich 2 like	protein-coding
chr12	75845075	rs1565765	0.178574	chr12	75844950	75845672	Aggregate.cardiomyocyte_peak_36975	Intergenic	Intergenic	186465	NM_007350	22822	Hs.602085	NM_007350	ENSG00000139289	PHLDA1	DT1P1B11|PHRIP|TDAG51	pleckstrin homology like domain family A member 1	protein-coding
chr8	123530279	rs17337621	0.158194	chr8	123529939	123530812	Aggregate.cardiomyocyte_peak_155104	intron (NM_148177, intron 1 of 5)	intron (NM_148177, intron 1 of 5)	1767	NM_148177	114907	Hs.403933	NM_058229	ENSG00000156804	FBXO32	Fbx32|MAFbx	F-box protein 32	protein-coding
chr6	16414322	rs59430691	0.153706	chr6	16414115	16414677	Aggregate.cardiomyocyte_peak_130399	intron (NM_000332, intron 7 of 8)	intron (NM_000332, intron 7 of 8)	175809	NM_006877	2766	Hs.484741	NM_006877	ENSG00000137198	GMPR	GMPR 1|GMPR1	guanosine monophosphate reductase	protein-coding
chr15	98729846	rs7166287	0.151997	chr15	98729565	98730079	Aggregate.cardiomyocyte_peak_55406	intron (NM_000875, intron 2 of 20)	intron (NM_000875, intron 2 of 20)	-54604	NR_039864	100616432		NR_039864	ENSG00000264480	MIR4714	-	microRNA 4714	ncRNA
chr17	7549660	rs9899183	0.15169	chr17	7548718	7549713	Aggregate.cardiomyocyte_peak_61169	non-coding (NR_037146, exon 1 of 8)	non-coding (NR_037146, exon 1 of 8)	158	NM_003809	8742	Hs.54673	NM_003809	ENSG00000239697	TNFSF12	APO3L|DR3LG|TNLG4A|TWEAK	TNF superfamily member 12	protein-coding
chr14	32502393	rs8013209	0.145279	chr14	32502256	32502456	Aggregate.cardiomyocyte_peak_45739	intron (NM_004274, intron 2 of 13)	intron (NM_004274, intron 2 of 13)	173058	NM_004274	9472	Hs.509083	NM_004274	ENSG00000151320	AKAP6	ADAP100|ADAP6|AKAP100|PRKA6|mAKAP	A-kinase anchoring protein 6	protein-coding
chr11	19988745	rs4757877	0.139123	chr11	19988540	19989328	Aggregate.cardiomyocyte_peak_25924	intron (NM_182964, intron 11 of 37)	intron (NM_182964, intron 11 of 37)	-33622	NM_001111019	89797	Hs.64341	NM_145117	ENSG00000166833	NAV2	HELAD1|POMFIL2|RAINB1|STEERIN2|UNC53H2	neuron navigator 2	protein-coding
chr5	173242768	rs10071514	0.137118	chr5	173242092	173243042	Aggregate.cardiomyocyte_peak_128659	Intergenic	Intergenic	-7361	NM_004387	1482	Hs.54473	NM_004387	ENSG00000183072	NKX2-5	CHNG5|CSX|CSX1|HLHS2|NKX2.5|NKX2E|NKX4-1|VSD3	NK2 homeobox 5	protein-coding
chr12	26195371	rs58747679	0.130201	chr12	26195256	26196879	Aggregate.cardiomyocyte_peak_34110	intron (NM_005086, intron 1 of 2)	CpG	495	NM_005086	8082	Hs.183428	NM_005086	ENSG00000123096	SSPN	DAGA5|KRAG|NSPN|SPN1|SPN2	sarcospan	protein-coding
chr7	150964545	rs7789585	0.128894	chr7	150964442	150965159	Aggregate.cardiomyocyte_peak_148087	intron (NM_172056, intron 2 of 8)	intron (NM_172056, intron 2 of 8)	-8972	NM_172057	3757	Hs.647099	NM_000238	ENSG00000055118	KCNH2	ERG-1|ERG1|H-ERG|HERG|HERG1|Kv11.1|LQT2|SQT1	potassium voltage-gated channel subfamily H member 2	protein-coding
chr1	111912200	rs12090194	0.128545	chr1	111912052	111912436	Aggregate.cardiomyocyte_peak_7926	intron (NM_172198, intron 2 of 6)	Tigger3b|DNA|TcMar-Tigger	2587	NR_046619	100873995	Hs.535274	NR_046619	ENSG00000237556	KCND3-AS1	-	KCND3 antisense RNA 1	ncRNA
chr14	23394593	rs445754	0.122146	chr14	23393866	23394862	Aggregate.cardiomyocyte_peak_45292	intron (NM_002471, intron 20 of 38)	intron (NM_002471, intron 20 of 38)	-5698	NR_029595	406990		NR_029595	ENSG00000199157	MIR208A	MIR208|MIRN208|MIRN208A|hsa-mir-208a|miRNA208	microRNA 208a	ncRNA
chr7	116546187	rs3807989	0.115209	chr7	116545801	116546597	Aggregate.cardiomyocyte_peak_146107	intron (NM_001753, intron 2 of 2)	intron (NM_001753, intron 2 of 2)	19837	NM_001172897	857	Hs.74034	NM_001753	ENSG00000105974	CAV1	BSCL3|CGL3|LCCNS|MSTP085|PPH3|VIP21	caveolin 1	protein-coding
chr4	113528563	rs11938486	0.109924	chr4	113528236	113528726	Aggregate.cardiomyocyte_peak_115192	intron (NM_001221, intron 8 of 18)	intron (NM_001221, intron 8 of 18)	233257	NM_001321587	817	Hs.144114	NM_001221	ENSG00000145349	CAMK2D	CAMKD	calcium/calmodulin dependent protein kinase II delta	protein-coding
chr3	38725824	rs6801957	0.10853	chr3	38725652	38726150	Aggregate.cardiomyocyte_peak_99658	intron (NM_006514, intron 16 of 26)	intron (NM_006514, intron 16 of 26)	68109	NM_001293307	6336	Hs.250443	NM_006514	ENSG00000185313	SCN10A	FEPS2|Nav1.8|PN3|SNS|hPN3	sodium voltage-gated channel alpha subunit 10	protein-coding
