## Supplemental_Table_XVIII for "Cardiac Cell Type-Specific Gene Regulatory Programs and Disease Risk Association"

### Sheet: Sheet1
Supplemental Table XVIII: Citations for non-cardiovascular disease and non-disease trait genome-wide association study summary statistics, used for LD score regression analysis.
Authors	Title	Journal	Date	DOI
Aylward, A. et al.	Shared genetic risk contributes to type 1 and type 2 diabetes etiology.	Hum Mol Genet	2018	10.1093/hmg/ddy314
Bentham, J. et al.	Genetic association analyses implicate aberrant regulation of innate and adaptive immunity genes in the pathogenesis of systemic lupus erythematosus.	Nature Genetics	2015	10.1038/ng.3434
Day, F. R. et al.	Genomic analyses identify hundreds of variants associated with age at menarche and support a role for puberty timing in cancer risk.	Nature Genetics	2017	10.1038/ng.3841
Day, F. R. et al.	Large-scale genomic analyses link reproductive aging to hypothalamic signaling, breast cancer susceptibility and BRCA1-mediated DNA repair.	Nature Genetics	2015	10.1038/ng.3412
de Lange, K. M. et al.	Genome-wide association study implicates immune activation of multiple integrin genes in inflammatory bowel disease.	Nature Genetics	2018	10.1038/ng.3760
den Hoed, M. et al.	Identification of heart rate–associated loci and their effects on cardiac conduction and rhythm disorders.	Nature Genetics	2013	10.1038/ng.2610
Grove, J. et al.	Identification of common genetic risk variants for autism spectrum disorder.	Nature Genetics	2019	10.1038/s41588-019-0344-8
Horikoshi, M. et al.	Genome-wide associations for birth weight and correlations with adult disease.	Nature	2016	10.1038/nature19806
Jansen, P. R. et al.	Genome-wide analysis of insomnia in 1,331,010 individuals identifies new risk loci and functional pathways.	Nature Genetics	2019	10.1038/s41588-018-0333-3
Jiang, X. et al.	Genome-wide association study in 79,366 European-ancestry individuals informs the genetic architecture of 25-hydroxyvitamin D levels.	Nature Communications	2018	10.1038/s41467-017-02662-2
Lambert, J.-C. et al.	Meta-analysis of 74,046 individuals identifies 11 new susceptibility loci for Alzheimer's disease.	Nature Genetics	2013	10.1038/ng.2802
Locke, A. E. et al.	Genetic studies of body mass index yield new insights for obesity biology.	Nature	2015	10.1038/nature14177
Mahajan, A. et al.	Fine-mapping type 2 diabetes loci to single-variant resolution using high-density imputation and islet-specific epigenome maps.	Nature Genetics	2018	10.1038/s41588-018-0241-6
Okada, Y. et al.	Genetics of rheumatoid arthritis contributes to biology and drug discovery.	Nature	2014	10.1038/nature12873
Okbay, A. et al.	Genome-wide association study identifies 74 loci associated with educational attainment.	Nature	2016	10.1038/nature17671
Ripke, S. et al.	Biological insights from 108 schizophrenia-associated genetic loci.	Nature	2019	10.1038/nature13595
Sakornsakolpat, P. et al.	Genetic landscape of chronic obstructive pulmonary disease identifies heterogeneous cell-type and phenotype associations.	Nature Genetics	2019	10.1038/s41588-018-0342-2
Tachmazidou, I. et al.	Identification of new therapeutic targets for osteoarthritis through genome-wide analyses of UK Biobank data.	Nature Genetics	2017	10.1038/s41588-018-0327-1
Wiberg, A. et al.	A genome-wide association analysis identifies 16 novel susceptibility loci for carpal tunnel syndrome.	Nature Communications	2019	10.1038/s41467-019-08993-6
Wittemans, L. B. L. et al.	Assessing the causal association of glycine with risk of cardio-metabolic diseases.	Nature Communications	2019	10.1038/s41467-019-08936-1
Wood, A. R. et al.	Defining the role of common variation in the genomic and biological architecture of adult human height.	Nature Genetics	2014	10.1038/ng.3097
Wray, N. R. et al.	Genome-wide association analyses identify 44 risk variants and refine the genetic architecture of major depression.	Nature Genetics	2018	10.1038/s41588-018-0090-3
