## Supplemental_Table_XXI for "Cardiac Cell Type-Specific Gene Regulatory Programs and Disease Risk Association"

### Sheet: Sheet1
Supplemental Table XXI: Primer sequences used in RT-qPCR assays
Gene symbol	Primer sequences	Forward/Reverse
hKCNH2	TTCGACCTGCTCATCTTCGG	Forward
	CGATGCGTGAGTCCATGTGT	Reverse
hTNNT2	GGAGGAGTCCAAACCAAAGCC	Forward
	TCAAAGTCCACTCTCTCTCCATC	Reverse
hTBP	TGAGTTGCTCATACCGTGCTGCTA	Forward
	CCCTCAAACCAACTTGTCAACAGC	Reverse
